# Early transcriptional similarities between two distinct neural lineages during ascidian embryogenesis

**DOI:** 10.1101/2023.12.20.572557

**Authors:** Richard R Copley, Julia Buttin, Marie-Jeanne Arguel, Géraldine Williaume, Kevin Lebrigand, Pascal Barbry, Clare Hudson, Hitoyoshi Yasuo

## Abstract

In chordates, the central nervous system arises from precursors that have distinct developmental and transcriptional trajectories. Anterior nervous systems are ontogenically associated with ectodermal lineages while posterior nervous systems are associated with mesoderm. Taking advantage of the well-documented cell lineage of ascidian embryos, we asked how the transcriptional states of the different neural lineages become similar during the course of progressive lineage restriction. We performed single-cell RNA sequencing (scRNA-seq) analyses on hand-dissected neural precursor cells of the two distinct lineages, together with those of their sister cell lineages, with a high temporal resolution covering five successive cell cycles from the 16-cell to neural plate stages. A transcription factor binding site enrichment analysis of neural specific genes at the neural plate stage revealed limited evidence for shared transcriptional control between the two neural lineages, consistent with their different ontogenies. Nevertheless, PCA analysis and hierarchical clustering showed that, by neural plate stages, the two neural lineages cluster together. Consistent with this, we identified a set of genes enriched in both neural lineages at the neural plate stage, including *miR-124, CELF3/5/6, Zic.r-b,* and *Ets1/2*.
