## Supplementary material for "Early transcriptional similarities between two distinct neural lineages during ascidian embryogenesis": S2 Table

### Sheet: gastrula stage
gene	lfc_a819	p_a819	lfc_A87	p_A87	gene names ANISEED (old/other)	ISH	ref ISH				notes
KH.C12.515	6.45243686785759	0.00416086541008466	22.0501475582812	1.11515794953318e-14		ND					many neural cells have very low or zero counts
KH.C14.33	4.62001758117673	1.79299719910639e-05	2.48390367539044	6.12717223856374e-11	FAM167A; FAM167B	Fig 5
KH.C6.128	1.44949848696233	0.000897416338384904	1.83821899970093	2.73824715559152e-06	CELF3; CELF5; CELF6 (ETR)	ANISEED	Hudson et al, 2003
KH.S816.4	8.70171094557292	2.88474296789708e-19	1.48681582383775	1.01903015486996e-05	(Zic-r.b multi copy gene)	ANISEED	Imai et al 2002
KH.L59.1	10.7332619259053	7.38187572193747e-42	0.986462733052723	0.000935904101738722	(Zic-r.b multi copy gene)	ANISEED (see KH.S816.1; KH.S816.4)	Imai et al 2002
KH.L18.113	0.962194661239149	8.72964336033371e-09	1.00685544744473	0.00158689301744385	PQLC2; PQLC2L; TMEM44	Fig 5
KH.C7.140	2.63512388044624	1.90769642067924e-05	3.21866837726161	0.00438862751123601	pans/mir-124	Fig 5	Fujiwara et al, 2002; Chen et al, 2011; Alfano et al, 2007

### Sheet: neural plate stage
gene	lfc_aN	p_aN	lfc_AN	p_AN	gene names ANISEED (old/other)	ISH	ref ISH				notes
KH.C7.140	7.2460809487155	3.99494629577297e-119	6.35571522347169	3.14768736907031e-176	pans/mir-124	Fig 5	Chen et al 2011
KH.C12.562	9.66596218028721	2.42523692333232e-22	7.18616113946225	8.81829117078006e-10	Noggin	Fig 5
KH.C14.33	2.58907872282868	5.34144015707533e-10	4.15130718835753	5.01817466989063e-09	FAM167A; FAM167B	Fig 5
KH.C6.128	2.61553799985134	1.24613635446194e-28	2.12233554359219	9.0685853947417e-09	CELF3; CELF5; CELF6 (ETR)	ANISEED	Hudson et al, 2005
KH.C10.113	0.774292661954279	0.000870326767695865	0.946780068145903	5.35072077523597e-06	ETS1; ETS2; ETV1 (ETS1/2)	ANISEED	Imai et al, 2004; Ganois et al, 2015
KH.L18.113	2.28447953643122	2.04241836921807e-13	1.73594466820518	7.09571300535518e-06	PQLC2; PQLC2L; TMEM44	Fig 5
KH.C14.310	4.30425771197387	5.87288295718869e-14	1.30457150716599	1.40422267981413e-05	ZCCHC24	Fig 5
KH.C1.29	3.87557519074055	7.39034856439955e-05	4.64346190734627	5.24266490486182e-05	EIF4EBP1; EIF4EBP3	ND
KH.C4.90	1.87795930042802	5.17624045855209e-14	1.54548856847633	9.3482706014476e-05	SLC35F1; SLC35F6	Fig 5
KH.S816.1	6.55772405443054	3.69101590333432e-10	1.17639986998376	0.000103221220041589	(Zic-r.b multi copy gene)	ANISEED	Imai et al, 2002, 2004; Mita and Fujiwara, 2007
KH.C7.59	5.94045115218202	0.00135819630293345	4.85760946362991	0.000412855030054717		ND					short sequence, possible encoding microRNA, low counts.
KH.L59.12	5.25109821464296	5.33053095804175e-12	1.72624779181288	0.00796210472385631	(Zic-r.b multi copy gene)	ANISEED (see KH.S816.1; KH.S816.4)	Imai et al, 2002, 2004; Mita and Fujiwara, 2007
