## Supplementary material for "Early transcriptional similarities between two distinct neural lineages during ascidian embryogenesis": S3 Table

### Sheet: 1kb AM>AN
p_vals	p_adj	filter
GABPA_0	7.16175877255156e-08	5.34983380309601e-05	TRUE
ERG_2	3.75459032652482e-06	0.000879392080198612	TRUE
ZicL_5	3.43635254515766e-06	0.000879392080198612	TRUE
CEBPG_0	4.70892680159899e-06	0.000879392080198612	TRUE
SPDEF_3	1.57262750085972e-05	0.00195792123857035	TRUE
CEBPD_0	1.3768417784293e-05	0.00195792123857035	TRUE
CEBPB_0	2.28712047016282e-05	0.00213559873901453	TRUE
CEBPB_1	2.21476662308413e-05	0.00213559873901453	TRUE
ELF3_1	4.46598643020163e-05	0.00329861086564262	TRUE
CEBPG_1	4.85739217162903e-05	0.00329861086564262	TRUE
CEBPE_0	4.65238492025044e-05	0.00329861086564262	TRUE
ELF1_0	5.77398735673405e-05	0.00348531561023498	TRUE
EGR3_0	6.06547562691495e-05	0.00348531561023498	TRUE
FEV_0	7.11227177286882e-05	0.00379490501023787	TRUE
MEIS3_0	0.000112908536347823	0.00443908824483284	TRUE
MEIS1_0	0.000112908536347823	0.00443908824483284	TRUE
SPDEF_0	0.000112020911186901	0.00443908824483284	TRUE
ETV2_0	9.17485161541471e-05	0.00443908824483284	TRUE
EGR2_0	0.000101705870970607	0.00443908824483284	TRUE
FLI1_2	0.000128600449287157	0.00480322678087533	TRUE
ELF3_0	0.000147263250325458	0.00523836419014842	TRUE
FLI1_3	0.000233608177416906	0.00793205947865587	TRUE
ELK1_1	0.000259314450120681	0.00807116226000621	TRUE
ERF_0	0.000257231185338122	0.00807116226000621	TRUE
FLI1_0	0.000280794197890714	0.00839013063297455	TRUE
EGR2_1	0.000358116537236075	0.0102889635890518	TRUE
ETV4_0	0.000484477001215151	0.0129251542824185	TRUE
ETS1_2	0.000474571980415778	0.0129251542824185	TRUE
ZIC1_0	0.000554455602993444	0.0142820115667621	FALSE
PAX2_0	0.000616622051033164	0.0153538890707258	TRUE
ETV3_0	0.000649155799216434	0.0156425607101508	TRUE
PAX5_0	0.000698581185870518	0.0157943676279365	TRUE
ETV5_0	0.000710685228053102	0.0157943676279365	TRUE
ELF5_0	0.000718886879986399	0.0157943676279365	TRUE
ELK3_0	0.000874673215126064	0.0173192084853906	TRUE
ETV1_0	0.000899137718807106	0.0173192084853906	TRUE
ERG_1	0.000950585740161999	0.0173192084853906	FALSE
ERG_0	0.000950585740161999	0.0173192084853906	FALSE
ELK4_0	0.000821732759006488	0.0173192084853906	TRUE
ELF5_1	0.000947792960764524	0.0173192084853906	TRUE
ZIC4_0	0.00091968483581713	0.0173192084853906	TRUE
EHF_0	0.0012182429834298	0.0211634304330712	TRUE
PAX9_0	0.00119193896868249	0.0211634304330712	TRUE
MAFK_1	0.00153107223125952	0.0259934308352468	TRUE
VAX2_0	0.00204434115721798	0.0331983227052571	FALSE
VAX1_0	0.00204434115721798	0.0331983227052571	FALSE
ETV6_0	0.00212969045938508	0.0338484845353331	TRUE
ZIC3_0	0.00256854566628817	0.0399729919316096	FALSE

### Sheet: 1kb AN>AM
p_vals	p_adj	filter
ZicL_5	4.10347585759333e-06	0.00153264823281111	TRUE
NFKB2_0	2.88643946865433e-06	0.00153264823281111	TRUE
Ascl2_0	1.43527979038145e-05	0.00357384667804981	TRUE
OTX1_1	0.000179641323446879	0.0223653447691364	TRUE
EGR4_0	0.000145803283660577	0.0223653447691364	TRUE
ZBED1_0	0.00015299417994759	0.0223653447691364	TRUE
HINFP1_1	0.000327738313349001	0.0349743600102434	TRUE
NFKB1_0	0.000547769121157674	0.0485296014826042	FALSE
ZIC4_0	0.000584693993766316	0.0485296014826042	FALSE

### Sheet: 1kb aE>aN
p_vals	p_adj	filter
Tcfap2a_0	8.55045363521645e-19	6.38718886550668e-16	TRUE
TFAP2B_0	2.04976305596406e-17	7.65586501402575e-15	TRUE
TFAP2C_0	2.27233643573299e-16	5.65811772497513e-14	TRUE
TFAP2A_0	3.17404905841909e-16	5.92753661659766e-14	TRUE
TFAP2C_1	1.19641717585628e-15	1.78744726072928e-13	TRUE
TFAP2B_1	8.55193459879218e-14	1.06471585754963e-11	TRUE
Tcfap2a_1	7.63633082534559e-13	8.14905589504736e-11	TRUE
TFAP2C_3	9.24158382542201e-13	8.6293288969878e-11	TRUE
TFAP2C_5	3.18057509260981e-12	2.63987732686614e-10	TRUE
TFAP2A_1	1.00399950064572e-11	7.49987626982352e-10	TRUE
NFIL3_0	6.81195087546571e-09	4.62593391270262e-07	TRUE
ATF7_0	4.24305552855977e-08	2.64130206652846e-06	TRUE
JDP2_1	4.01883849917361e-07	2.30928642990976e-05	TRUE
Creb5_0	4.90992657326154e-07	2.61979653587598e-05	TRUE
JDP2_3	5.76537222544357e-07	2.8711553682709e-05	TRUE
BATF3_0	1.1299630214126e-06	5.2755148562201e-05	TRUE
XBP1_0	2.1151233265033e-06	9.29410073469392e-05	TRUE
DBP_1	1.31860673376375e-05	0.000542112190604627	TRUE
NFKB2_0	1.37886634825809e-05	0.000542112190604627	TRUE
E2F3_1	3.06028546968178e-05	0.00114301662292615	TRUE
TEF_0	3.23712742773663e-05	0.00115149247072346	TRUE
CREB3_0	4.23538196496802e-05	0.00137557840340483	FALSE
CREB3_1	4.23538196496802e-05	0.00137557840340483	FALSE
GMEB2_3	4.50183642894191e-05	0.00140119658850817	FALSE
DBP_0	9.07683269042144e-05	0.00271215760789793	TRUE
ZBED1_0	0.00015964676628624	0.00458677440060852	TRUE
DMBX1_0	0.000313622737818246	0.0086768957463048	TRUE
ZIC4_0	0.000376914836027323	0.0100555493754432	TRUE
SOX9_0	0.000432679583391259	0.0111452292687335	TRUE
NFKB1_0	0.000798715274227128	0.0198880103282555	FALSE
TBX1_4	0.0014390405434078	0.0335926026851758	TRUE
TBX1_1	0.0014390405434078	0.0335926026851758	TRUE

### Sheet: 1kb aN>aE
p_vals	p_adj	filter
OTX1_1	7.47727677627649e-08	5.58552575187853e-05	TRUE
OTX2_1	8.26966142468068e-07	0.000308871854211823	TRUE
ELK1_1	1.33579325699507e-06	0.000332612520991772	TRUE
HINFP1_1	4.29855690335244e-06	0.000535170334467379	TRUE
ETV2_0	3.53129913710358e-06	0.000535170334467379	TRUE
ZicL_5	3.63741564428117e-06	0.000535170334467379	TRUE
GSC2_0	9.18872874522554e-06	0.000980568624669068	TRUE
MSX1_2	2.14992075097797e-05	0.00100374425061284	TRUE
Msx3_1	1.9996358589254e-05	0.00100374425061284	TRUE
FEV_0	1.60147455091093e-05	0.00100374425061284	TRUE
GLIS1_0	1.89601089709934e-05	0.00100374425061284	TRUE
DLX2_0	2.14992075097797e-05	0.00100374425061284	TRUE
DLX4_0	2.14992075097797e-05	0.00100374425061284	TRUE
DLX1_0	2.14992075097797e-05	0.00100374425061284	TRUE
DLX3_0	2.14992075097797e-05	0.00100374425061284	TRUE
DLX5_0	2.14992075097797e-05	0.00100374425061284	TRUE
ZicL_10	2.61341307019184e-05	0.0011186946865087	TRUE
DMBX1_0	2.69564984700891e-05	0.0011186946865087	TRUE
EOMES_1	2.9001613407761e-05	0.00114022132713671	TRUE
Tcfap2a_1	4.89497963196298e-05	0.00182827489253817	TRUE
E2F2_1	6.50358434047254e-05	0.00204041439010359	TRUE
FLI1_3	5.85522962248929e-05	0.00204041439010359	TRUE
TFAP2A_1	6.22073854788655e-05	0.00204041439010359	TRUE
DLX6_0	6.55554824129667e-05	0.00204041439010359	TRUE
ELK3_0	8.38237544114667e-05	0.00240832094405252	TRUE
XBP1_1	8.34835107025062e-05	0.00240832094405252	TRUE
ETV6_1	0.000106567493739247	0.00294836732678583	FALSE
ZBTB7A_0	0.000140545262979477	0.00374954683734534	TRUE
GSC_0	0.000158432241262526	0.00408099600769335	TRUE
HSFY2_2	0.000164110877051269	0.00408636083857659	TRUE
ERF_0	0.000200492282399884	0.00483121725653914	TRUE
MSX1_1	0.000236011549238439	0.00495374404271835	TRUE
ETV3_0	0.000221443673911319	0.00495374404271835	TRUE
MSX2_1	0.000236011549238439	0.00495374404271835	TRUE
FLI1_2	0.000238734652661125	0.00495374404271835	TRUE
NHLH1_0	0.000232145690142136	0.00495374404271835	TRUE
ZBED1_0	0.000251948896296718	0.00508664393334185	TRUE
PITX1_1	0.000305419187684777	0.00600389824211918	TRUE
CREB3_0	0.000363372992670317	0.00678599063811817	FALSE
CREB3_1	0.000363372992670317	0.00678599063811817	FALSE
Mafb_2	0.00044662832366075	0.00813735018962392	TRUE
DPRX_0	0.000578612908534984	0.0102910438732294	FALSE
PITX3_0	0.000657676114092116	0.0112243363370917	TRUE
ETV4_0	0.000676164839583838	0.0112243363370917	FALSE
ELF1_0	0.000664946218808138	0.0112243363370917	TRUE
ERG_2	0.000708489245140332	0.0112604567259538	TRUE
Rhox11_0	0.000695673461634422	0.0112604567259538	TRUE
PITX1_0	0.000728611427803106	0.0113390153451858	TRUE
EN1_2	0.000775299966716144	0.0115829815027392	TRUE
ETS1_2	0.000769518132591373	0.0115829815027392	TRUE
GMEB2_3	0.000804454071995483	0.0117828861133456	FALSE
EBF1_0	0.000894029643293495	0.0128430796834662	TRUE
HEY1_0	0.000924817617991576	0.0130346935969756	TRUE
TBX5_0	0.000977081551404459	0.0135162947944284	TRUE
ISX_1	0.00118697792779613	0.0136411155702109	TRUE
BHLHB2_0	0.00113351216380662	0.0136411155702109	TRUE
BHLHB3_0	0.00100920013969431	0.0136411155702109	TRUE
SPDEF_3	0.00117076621802238	0.0136411155702109	TRUE
HEY2_1	0.00112171654979452	0.0136411155702109	TRUE
PRRX1_0	0.00118697792779613	0.0136411155702109	TRUE
PRRX1_1	0.00118697792779613	0.0136411155702109	TRUE
SHOX_0	0.00118697792779613	0.0136411155702109	TRUE
GBX2_0	0.00110770402352017	0.0136411155702109	TRUE
VSX1_0	0.00118697792779613	0.0136411155702109	TRUE
RAXL1_0	0.00118697792779613	0.0136411155702109	TRUE
BHLHE41_0	0.00122451081874283	0.0138592360848621	FALSE
ERG_3	0.00129055104169887	0.0143886810171501	FALSE
ATF4_0	0.00201745055104307	0.0221622876710172	TRUE
ELK4_0	0.00219180261505113	0.0237286457020753	FALSE
MYBL2_2	0.00237448394036741	0.0253391357636351	TRUE
Lhx8_0	0.00258513909784597	0.0254091961327755	TRUE
Lhx8_1	0.00258513909784597	0.0254091961327755	TRUE
PAX6_0	0.00251551907719141	0.0254091961327755	TRUE
FLI1_0	0.00255517515791617	0.0254091961327755	TRUE
XBP1_0	0.00251277829222707	0.0254091961327755	FALSE
SP4_0	0.00256331064182274	0.0254091961327755	TRUE
ISX_2	0.00272458899385256	0.0260963181725014	TRUE
ZNF740_1	0.00272491675696802	0.0260963181725014	FALSE
HOXA10_0	0.00311467900410784	0.0294514584312475	FALSE
ATF7_0	0.00347893068209183	0.0319966071584716	FALSE
TFAP2C_5	0.00356225980416203	0.0319966071584716	TRUE
GMEB2_2	0.00359801204994861	0.0319966071584716	FALSE
PDX1_1	0.00352801817012539	0.0319966071584716	TRUE
GMEB2_1	0.00359801204994861	0.0319966071584716	FALSE
ELF4_0	0.00380852396909809	0.0334702047637209	TRUE
TFE3_0	0.00403306801944675	0.0346381664664318	TRUE
GABPA_0	0.00403416396596997	0.0346381664664318	FALSE
EGR4_0	0.00452454269647299	0.038407197662106	FALSE
Creb5_0	0.00481726413693893	0.0404325428122852	FALSE
ZIC1_0	0.00502496709004242	0.0417072268473521	FALSE
ERG_1	0.0051967122588771	0.0417413339503354	FALSE
ERG_0	0.0051967122588771	0.0417413339503354	FALSE
TFAP2B_1	0.00512784935270094	0.0417413339503354	FALSE
E2F3_0	0.0053413046259844	0.0419995216380037	FALSE
DBP_1	0.00528634784356939	0.0419995216380037	FALSE
E2F1_0	0.00581256329262821	0.0452290081207632	FALSE
EGR2_1	0.00596915922624244	0.045968679814465	TRUE
ETV1_0	0.00610854894034428	0.0465621026371141	FALSE
Tcfap2a_0	0.00620170590475748	0.0467946900086246	FALSE
ZNF740_0	0.00661363527402737	0.0489147084128559	FALSE
NRF1_0	0.00660057422941018	0.0489147084128559	FALSE
